# Recurrent patterns of TOP1-mediated neuronal genomic damage shared by major neurodegenerative disorders

**DOI:** 10.1101/2025.03.03.641186

**Authors:** Zinan Zhou, Lovelace J. Luquette, Guanlan Dong, Junho Kim, Jayoung Ku, Kisong Kim, Nandini Ramesh, Mingyun Bae, Ann Caplin, Diane D. Shao, Bezawit Sahile, Kow Essuman, Eitan Goodman, Michael B. Miller, August Yue Huang, William J. Nathan, Andre Nussenzweig, Peter J. Park, Clotilde Lagier-Tourenne, Eunjung Alice Lee, Christopher A. Walsh

## Abstract

Amyotrophic lateral sclerosis (ALS), frontotemporal dementia (FTD), and Alzheimer’s disease (AD) represent two major categories of neurodegenerative disorders—TDP-43 and tau proteinopathies—for which the mechanisms driving neuronal death remain unclear. Single-cell whole-genome sequencing of 469 neurons from *C9ORF72* ALS, *C9ORF72* FTD, AD, and control brains revealed increased somatic single nucleotide variants (sSNVs) and insertions/deletions (sIndels) in all three diseases. Mutational signature analysis identified a disease-associated sSNV signature consistent with oxidative damage and an sIndel process affecting 22% of ALS, 76% of FTD, and 61% of AD neurons—but only 2% of control neurons—resembling signature ID4, previously linked to topoisomerase 1 (TOP1)-mediated mutagenesis. Rapid Approach to DNA Adduct Recovery (RADAR) assays confirmed increased TOP1-DNA covalent complexes and duplex sequencing confirmed the increased sIndels and identified single-strand events as likely precursor lesions. TOP1-associated sIndel mutagenesis and genome instability thus represents a mechanism shared by both TDP-43 and tau neurodegeneration.
