## Supplemental Table 2 for "Recurrent patterns of TOP1-mediated neuronal genomic damage shared by major neurodegenerative disorders"

### Sheet: Table S2
phenotype	celltype	amp	QC	Mean age	Individuals	N male cells	Cells	TDP43- cells	BA9/46 cells	BA4 cells	BA6 cells	DG cells	CB cells
Control	mixedglia	MDA	PASS	41	4	20	20	0	20	0	0	0	0
Control	neuron	MDA	PASS	53.2	17	88	154	0	148	0	6	0	0
Control	neuron	MDA	FAIL	44.5	2	7	7	0	7	0	0	0	0
Control	neuron	PTA	PASS	47.8	19	41	80	0	56	0	24	0	0
Control	oligo	MDA	PASS	41	4	20	20	0	20	0	0	0	0
Control	oligo	PTA	PASS	38.2	12	37	66	0	66	0	0	0	0
ALS	neuron	PTA	PASS	60.7	6	36	54	0	0	18	18	0	18
FTD	neuron	PTA	PASS	64.4	6	25	52	0	34	0	0	0	18
FTD	neuron	PTA	FAIL	67	1	2	2	0	2	0	0	0	0
AD	neuron	MDA	PASS	74.5	8	9	82	0	82	0	0	0	0
AD	neuron	MDA	FAIL	84.6	2	0	5	0	5	0	0	0	0
AD	neuron	PTA	PASS	73.9	7	13	47	0	26	0	0	0	21
AD	neuron	PTA	FAIL	89	1	0	3	0	3	0	0	0	0
