## Supplemental Table 1 for "Recurrent patterns of TOP1-mediated neuronal genomic damage shared by major neurodegenerative disorders"

### Sheet: Supplementary Table 1
donor	age	sex	phenotype	disease onset	PMI	c9orf72 repeat expansion	brain bank
UMB1465	17.5	M	Control		4		NIH NeuroBioBank
UMB4638	15.1	F	Control		5		NIH NeuroBioBank
UMB4643	42.2	F	Control		4		NIH NeuroBioBank
UMB1278	0.4	M	Control		8		NIH NeuroBioBank
UMB5171	79.2	M	Control		5		NIH NeuroBioBank
UMB5219	76	F	Control		3		NIH NeuroBioBank
UMB5817	0.6	M	Control		12		NIH NeuroBioBank
UMB5511	80.2	F	Control		10		NIH NeuroBioBank
UMB5823	82.7	F	Control		14		NIH NeuroBioBank
UMB5840	75.3	M	Control		17		NIH NeuroBioBank
UMB936	49.2	F	Control		7		NIH NeuroBioBank
UMB5559	19.8	F	Control		5		NIH NeuroBioBank
UMB5657	82.2	M	Control		22		NIH NeuroBioBank
UMB5087	44.9	M	Control		4		NIH NeuroBioBank
UMB5532	18.4	M	Control		4		NIH NeuroBioBank
UMB5871	2	M	Control		N/A		NIH NeuroBioBank
UMB4976	104	F	Control		4		NIH NeuroBioBank
UMB5451	57	F	Control		20		NIH NeuroBioBank
UMB5943	69	M	Control		23		NIH NeuroBioBank
BU_UNITE_VA190106	67	M	Control		N/A		Boston University UNITE Brain Bank
BU_UNITE_VA301159	51	M	Control		N/A		Boston University UNITE Brain Bank
UMB5572	70	F	Control		24		NIH NeuroBioBank
UMB5666	65	M	Control		25		NIH NeuroBioBank
MADRC1353	57	F	Alzheimers	N/A	23		Massachusetts Alzheimer’s Disease Research Center Brain Bank
MADRC1456	81	M	Alzheimers	N/A	8		Massachusetts Alzheimer’s Disease Research Center Brain Bank
MADRC1647	59	F	Alzheimers	N/A	18		Massachusetts Alzheimer’s Disease Research Center Brain Bank
MADRC1828	91	F	Alzheimers	N/A	16		Massachusetts Alzheimer’s Disease Research Center Brain Bank
MADRC1995	89	F	Alzheimers	>15 years before death	31		Massachusetts Alzheimer’s Disease Research Center Brain Bank
MADRC2208	69	F	Alzheimers	N/A	48		Massachusetts Alzheimer’s Disease Research Center Brain Bank
MADRC4556	70	F	Alzheimers	N/A	7		Massachusetts Alzheimer’s Disease Research Center Brain Bank
MADRC5222	80	F	Alzheimers	N/A	7		Massachusetts Alzheimer’s Disease Research Center Brain Bank
MADRC2207	83	M	Alzheimers	68	5		Massachusetts Alzheimer’s Disease Research Center Brain Bank
MADRC2036	61	M	ALS	57	22	Yes	Massachusetts Alzheimer’s Disease Research Center Brain Bank
MADRC1844	51	F	ALS	48	48	Yes	Massachusetts Alzheimer’s Disease Research Center Brain Bank
MADRC1700	51	F	ALS	N/A	15	Yes	Massachusetts Alzheimer’s Disease Research Center Brain Bank
MADRC2918	64	M	ALS	61	16	Yes	Massachusetts Alzheimer’s Disease Research Center Brain Bank
MADRC2883	67	M	ALS	N/A	15	Yes	Massachusetts Alzheimer’s Disease Research Center Brain Bank
MADRC2850	70	M	ALS	N/A	12	Yes	Massachusetts Alzheimer’s Disease Research Center Brain Bank
MADRC1300	63	M	FTD	N/A	N/A	Yes	Massachusetts Alzheimer’s Disease Research Center Brain Bank
MADRC1334	72	M	FTD	N/A	15	Yes	Massachusetts Alzheimer’s Disease Research Center Brain Bank
MADRC1792	59	F	FTD	52	15	Yes	Massachusetts Alzheimer’s Disease Research Center Brain Bank
UMB6004	67	M	FTD	49	24	Yes	NIH NeuroBioBank
HBTRCS08631	57	F	FTD	N/A	24	Yes	NIH NeuroBioBank
HBTRCS13034	69	F	FTD	65	14	Yes	NIH NeuroBioBank
